# Rapid species discovery and identification with real-time barcoding facilitated by ONTbarcoder 2.0 and Oxford Nanopore R10.4

**DOI:** 10.1101/2023.06.26.546538

**Authors:** Amrita Srivathsan, Vivian Feng, Daniel Suárez, Brent Emerson, Rudolf Meier

**Affiliations:** Center for Integrative Biodiversity Discovery, Leibniz Institute for Evolution and Biodiversity Science, Museum für Naturkunde, Invalidenstraße 43, 10115 Berlin, Germany; Island Ecology and Evolution Research Group, Institute of Natural Products and Agrobiology (IPNA-CSIC), C/Astrofísico Francisco Sánchez 3, La Laguna, Tenerife, Canary Islands 38206, Spain; School of Doctoral and Postgraduate Studies, University of La Laguna, 38200 La Laguna, Tenerife, Canary Islands 38200, Spain; Department of Biological Sciences, National University of Singapore, 14 Science Drive 4, Singapore, 117543, Singapore

## Abstract

Most arthropod species are undescribed and hidden in biodiversity samples that are difficult to sort to species using morphological characters. Sorting specimens to putative species with DNA barcodes is an attractive alternative, but needs cost-effective techniques that are suitable for use in many laboratories around the world. Barcoding with Oxford Nanopore’s portable and inexpensive MinION sequencers could be a good presorting approach because it reduces the space and capital cost of a fully functional barcoding laboratory. Similarly important would be user-friendly and reliable software for analysis of the ONT data. It is here provided in the form of an updated ONTbarcoder that is available for all commonly used operating systems and includes a GUI. The new version of ONTbarcoder has three key improvements related to the higher read quality obtained with ONT’s latest basecallers and chemistry (R10.4 flow cells, Q20+ kits). Firstly, ONTbarcoder can now deliver real-time barcoding to complement ONT’s real-time sequencing. This means that the first barcodes are obtained within minutes of starting a sequencing run and a significant proportion of barcodes are available before sequencing completes. This real-time feature of ONTbarcoder can be configured to handle both Mk1B and Mk1C sequencers. The input is a demultiplexing sheet and sequencing data (raw or basecalled). Secondly, the improved read quality of ONT’s latest flow cells (R10.4) allows for the use of primers with shorter indices than those previously needed (9 bp vs. 12-13 bp). This decreases primer cost and improves PCR success rates. Thirdly, we demonstrate that the availability of R10.4 chemistry in the low-cost Flongle flow cell is an attractive option for users who require only 200-250 barcodes at a time.
