## Supplementary Table Primer Tags for "Rapid species discovery and identification with real-time barcoding facilitated by ONTbarcoder 2.0 and Oxford Nanopore R10.4"

### Sheet: Tagged-BF3
Primer name	Tag + Primer BF3: CCHGAYATRGCHTTYCCHCG (Replace primer if needed, tags alone are listed in sheet "Utags")
U001_BF3	AACAGATGGCCHGAYATRGCHTTYCCHCG
U002_BF3	ACCGATTCGCCHGAYATRGCHTTYCCHCG
U003_BF3	ACGAAGTGACCHGAYATRGCHTTYCCHCG
U004_BF3	ACGTGTCAGCCHGAYATRGCHTTYCCHCG
U005_BF3	ACTATGCCGCCHGAYATRGCHTTYCCHCG
U006_BF3	ACTCATCGTCCHGAYATRGCHTTYCCHCG
U007_BF3	ACTGCCATACCHGAYATRGCHTTYCCHCG
U008_BF3	AGGACTACACCHGAYATRGCHTTYCCHCG
U009_BF3	AGTACCTAGCCHGAYATRGCHTTYCCHCG
U010_BF3	AGTGAAGCACCHGAYATRGCHTTYCCHCG
U011_BF3	ATATGCACGCCHGAYATRGCHTTYCCHCG
U012_BF3	ATCGCACGACCHGAYATRGCHTTYCCHCG
U013_BF3	CAACAGTAGCCHGAYATRGCHTTYCCHCG
U014_BF3	CACCGTCATCCHGAYATRGCHTTYCCHCG
U015_BF3	CACTGCTTACCHGAYATRGCHTTYCCHCG
U016_BF3	CAGAACCAACCHGAYATRGCHTTYCCHCG
U017_BF3	CAGACGATGCCHGAYATRGCHTTYCCHCG
U018_BF3	CAGCTAGCACCHGAYATRGCHTTYCCHCG
U019_BF3	CCTAACACTCCHGAYATRGCHTTYCCHCG
U020_BF3	CGCAAGGATCCHGAYATRGCHTTYCCHCG
U021_BF3	CGCTATCCACCHGAYATRGCHTTYCCHCG
U022_BF3	CGTGCACTTCCHGAYATRGCHTTYCCHCG
U023_BF3	CTCCACTGTCCHGAYATRGCHTTYCCHCG
U024_BF3	CTTCTGAGACCHGAYATRGCHTTYCCHCG
U025_BF3	GACTCGAGACCHGAYATRGCHTTYCCHCG
U026_BF3	GAGTTGCATCCHGAYATRGCHTTYCCHCG
U027_BF3	GATCACTCACCHGAYATRGCHTTYCCHCG
U028_BF3	GCAAGTAGTCCHGAYATRGCHTTYCCHCG
U029_BF3	AACTCACGCCCHGAYATRGCHTTYCCHCG
U030_BF3	GCTACGGTTCCHGAYATRGCHTTYCCHCG
U031_BF3	GGAGCTTGACCHGAYATRGCHTTYCCHCG
U032_BF3	GGCTTCACTCCHGAYATRGCHTTYCCHCG
U033_BF3	GTACGTCCACCHGAYATRGCHTTYCCHCG
U034_BF3	GTATAGGCTCCHGAYATRGCHTTYCCHCG
U035_BF3	GTCGCTAATCCHGAYATRGCHTTYCCHCG
U036_BF3	GTTAGCGGACCHGAYATRGCHTTYCCHCG
U037_BF3	AAGCTTGGCCCHGAYATRGCHTTYCCHCG
U038_BF3	AAGGACACGCCHGAYATRGCHTTYCCHCG
U039_BF3	TACTCCGAGCCHGAYATRGCHTTYCCHCG
U040_BF3	TAGCTCTGGCCHGAYATRGCHTTYCCHCG
U041_BF3	TATGCTCCACCHGAYATRGCHTTYCCHCG
U042_BF3	AATGACCGCCCHGAYATRGCHTTYCCHCG
U043_BF3	ACAACGACCCCHGAYATRGCHTTYCCHCG
U044_BF3	ACAGCTCGGCCHGAYATRGCHTTYCCHCG
U045_BF3	TGACGCAATCCHGAYATRGCHTTYCCHCG
U046_BF3	TGGAGGCTACCHGAYATRGCHTTYCCHCG
U047_BF3	TGTTGATCGCCHGAYATRGCHTTYCCHCG
U048_BF3	TAACCTCGGCCHGAYATRGCHTTYCCHCG
U049_BF3	TGCCTACCACCHGAYATRGCHTTYCCHCG
U050_BF3	TGGCCATAGCCHGAYATRGCHTTYCCHCG
U051_BF3	TCTTAGGCCCCHGAYATRGCHTTYCCHCG
U052_BF3	TGGTATTCCCCHGAYATRGCHTTYCCHCG
U053_BF3	TGTAGACGCCCHGAYATRGCHTTYCCHCG
U054_BF3	TGTTGCATGCCHGAYATRGCHTTYCCHCG
U055_BF3	TTCAAGAGCCCHGAYATRGCHTTYCCHCG
U056_BF3	AACAGACCCCCHGAYATRGCHTTYCCHCG
U057_BF3	ACAGTAGCCCCHGAYATRGCHTTYCCHCG
U058_BF3	TTACCGCTGCCHGAYATRGCHTTYCCHCG
U059_BF3	AACCGCAGTCCHGAYATRGCHTTYCCHCG
U060_BF3	AACGGTCTGCCHGAYATRGCHTTYCCHCG
U061_BF3	ACATGACTCCCHGAYATRGCHTTYCCHCG
U062_BF3	ACGTTCACACCHGAYATRGCHTTYCCHCG
U063_BF3	ACTACAGGGCCHGAYATRGCHTTYCCHCG
U064_BF3	ACTAGCTCCCCHGAYATRGCHTTYCCHCG
U065_BF3	AGAATCCCTCCHGAYATRGCHTTYCCHCG
U066_BF3	AGCACTTGACCHGAYATRGCHTTYCCHCG
U067_BF3	AGCTGGAACCCHGAYATRGCHTTYCCHCG
U068_BF3	AGTCACCTACCHGAYATRGCHTTYCCHCG
U069_BF3	AGTTGAGCTCCHGAYATRGCHTTYCCHCG
U070_BF3	ATCGCGTAGCCHGAYATRGCHTTYCCHCG
U071_BF3	ATGCTGCAACCHGAYATRGCHTTYCCHCG
U072_BF3	CAGCATTGACCHGAYATRGCHTTYCCHCG
U073_BF3	CCAGTAGTGCCHGAYATRGCHTTYCCHCG
U074_BF3	CGACTGATTCCHGAYATRGCHTTYCCHCG
U075_BF3	CGATATCTGCCHGAYATRGCHTTYCCHCG
U076_BF3	CGTACTACCCCHGAYATRGCHTTYCCHCG
U077_BF3	CGTGACTAGCCHGAYATRGCHTTYCCHCG
U078_BF3	CTAAGTGGCCCHGAYATRGCHTTYCCHCG
U079_BF3	CTATCGAGGCCHGAYATRGCHTTYCCHCG
U080_BF3	CTCAGAACACCHGAYATRGCHTTYCCHCG
U081_BF3	CTGATGTGTCCHGAYATRGCHTTYCCHCG
U082_BF3	CTGGCTGTTCCHGAYATRGCHTTYCCHCG
U083_BF3	GAATCGGACCCHGAYATRGCHTTYCCHCG
U084_BF3	GACACATCCCCHGAYATRGCHTTYCCHCG
U085_BF3	GACTAGTTGCCHGAYATRGCHTTYCCHCG
U086_BF3	GAGAGTGCACCHGAYATRGCHTTYCCHCG
U087_BF3	GAGATCATCCCHGAYATRGCHTTYCCHCG
U088_BF3	ACCACCCTACCHGAYATRGCHTTYCCHCG
U089_BF3	GCCATTACGCCHGAYATRGCHTTYCCHCG
U090_BF3	GCTCACTGTCCHGAYATRGCHTTYCCHCG
U091_BF3	ACCGAGGATCCHGAYATRGCHTTYCCHCG
U092_BF3	GGCTATGAACCHGAYATRGCHTTYCCHCG
U093_BF3	GGTCTTCATCCHGAYATRGCHTTYCCHCG
U094_BF3	TAGACTCGGCCHGAYATRGCHTTYCCHCG
U095_BF3	AACGAGCTCCCHGAYATRGCHTTYCCHCG
U096_BF3	TCGCTTGGTCCHGAYATRGCHTTYCCHCG

### Sheet: Tagged-BR2
Primer name	Tag + Primer BR2: TCDGGRTGNCCRAARAAYCA (Replace primer if needed, tags alone are listed in sheet "Utags")
U001_BR2	AACAGATGGTCDGGRTGNCCRAARAAYCA
U002_BR2	ACCGATTCGTCDGGRTGNCCRAARAAYCA
U003_BR2	ACGAAGTGATCDGGRTGNCCRAARAAYCA
U004_BR2	ACGTGTCAGTCDGGRTGNCCRAARAAYCA
U005_BR2	ACTATGCCGTCDGGRTGNCCRAARAAYCA
U006_BR2	ACTCATCGTTCDGGRTGNCCRAARAAYCA
U007_BR2	ACTGCCATATCDGGRTGNCCRAARAAYCA
U008_BR2	AGGACTACATCDGGRTGNCCRAARAAYCA
U009_BR2	AGTACCTAGTCDGGRTGNCCRAARAAYCA
U010_BR2	AGTGAAGCATCDGGRTGNCCRAARAAYCA
U011_BR2	ATATGCACGTCDGGRTGNCCRAARAAYCA
U012_BR2	ATCGCACGATCDGGRTGNCCRAARAAYCA
U013_BR2	CAACAGTAGTCDGGRTGNCCRAARAAYCA
U014_BR2	CACCGTCATTCDGGRTGNCCRAARAAYCA
U015_BR2	CACTGCTTATCDGGRTGNCCRAARAAYCA
U016_BR2	CAGAACCAATCDGGRTGNCCRAARAAYCA
U017_BR2	CAGACGATGTCDGGRTGNCCRAARAAYCA
U018_BR2	CAGCTAGCATCDGGRTGNCCRAARAAYCA
U019_BR2	CCTAACACTTCDGGRTGNCCRAARAAYCA
U020_BR2	CGCAAGGATTCDGGRTGNCCRAARAAYCA
U021_BR2	CGCTATCCATCDGGRTGNCCRAARAAYCA
U022_BR2	CGTGCACTTTCDGGRTGNCCRAARAAYCA
U023_BR2	CTCCACTGTTCDGGRTGNCCRAARAAYCA
U024_BR2	CTTCTGAGATCDGGRTGNCCRAARAAYCA
U025_BR2	GACTCGAGATCDGGRTGNCCRAARAAYCA
U026_BR2	GAGTTGCATTCDGGRTGNCCRAARAAYCA
U027_BR2	GATCACTCATCDGGRTGNCCRAARAAYCA
U028_BR2	GCAAGTAGTTCDGGRTGNCCRAARAAYCA
U029_BR2	AACTCACGCTCDGGRTGNCCRAARAAYCA
U030_BR2	GCTACGGTTTCDGGRTGNCCRAARAAYCA
U031_BR2	GGAGCTTGATCDGGRTGNCCRAARAAYCA
U032_BR2	GGCTTCACTTCDGGRTGNCCRAARAAYCA
U033_BR2	GTACGTCCATCDGGRTGNCCRAARAAYCA
U034_BR2	GTATAGGCTTCDGGRTGNCCRAARAAYCA
U035_BR2	GTCGCTAATTCDGGRTGNCCRAARAAYCA
U036_BR2	GTTAGCGGATCDGGRTGNCCRAARAAYCA
U037_BR2	AAGCTTGGCTCDGGRTGNCCRAARAAYCA
U038_BR2	AAGGACACGTCDGGRTGNCCRAARAAYCA
U039_BR2	TACTCCGAGTCDGGRTGNCCRAARAAYCA
U040_BR2	TAGCTCTGGTCDGGRTGNCCRAARAAYCA
U041_BR2	TATGCTCCATCDGGRTGNCCRAARAAYCA
U042_BR2	AATGACCGCTCDGGRTGNCCRAARAAYCA
U043_BR2	ACAACGACCTCDGGRTGNCCRAARAAYCA
U044_BR2	ACAGCTCGGTCDGGRTGNCCRAARAAYCA
U045_BR2	TGACGCAATTCDGGRTGNCCRAARAAYCA
U046_BR2	TGGAGGCTATCDGGRTGNCCRAARAAYCA
U047_BR2	TGTTGATCGTCDGGRTGNCCRAARAAYCA
U048_BR2	TAACCTCGGTCDGGRTGNCCRAARAAYCA
U049_BR2	TGCCTACCATCDGGRTGNCCRAARAAYCA
U050_BR2	TGGCCATAGTCDGGRTGNCCRAARAAYCA
U051_BR2	TCTTAGGCCTCDGGRTGNCCRAARAAYCA
U052_BR2	TGGTATTCCTCDGGRTGNCCRAARAAYCA
U053_BR2	TGTAGACGCTCDGGRTGNCCRAARAAYCA
U054_BR2	TGTTGCATGTCDGGRTGNCCRAARAAYCA
U055_BR2	TTCAAGAGCTCDGGRTGNCCRAARAAYCA
U056_BR2	AACAGACCCTCDGGRTGNCCRAARAAYCA
U057_BR2	ACAGTAGCCTCDGGRTGNCCRAARAAYCA
U058_BR2	TTACCGCTGTCDGGRTGNCCRAARAAYCA
U059_BR2	AACCGCAGTTCDGGRTGNCCRAARAAYCA
U060_BR2	AACGGTCTGTCDGGRTGNCCRAARAAYCA
U061_BR2	ACATGACTCTCDGGRTGNCCRAARAAYCA
U062_BR2	ACGTTCACATCDGGRTGNCCRAARAAYCA
U063_BR2	ACTACAGGGTCDGGRTGNCCRAARAAYCA
U064_BR2	ACTAGCTCCTCDGGRTGNCCRAARAAYCA
U065_BR2	AGAATCCCTTCDGGRTGNCCRAARAAYCA
U066_BR2	AGCACTTGATCDGGRTGNCCRAARAAYCA
U067_BR2	AGCTGGAACTCDGGRTGNCCRAARAAYCA
U068_BR2	AGTCACCTATCDGGRTGNCCRAARAAYCA
U069_BR2	AGTTGAGCTTCDGGRTGNCCRAARAAYCA
U070_BR2	ATCGCGTAGTCDGGRTGNCCRAARAAYCA
U071_BR2	ATGCTGCAATCDGGRTGNCCRAARAAYCA
U072_BR2	CAGCATTGATCDGGRTGNCCRAARAAYCA
U073_BR2	CCAGTAGTGTCDGGRTGNCCRAARAAYCA
U074_BR2	CGACTGATTTCDGGRTGNCCRAARAAYCA
U075_BR2	CGATATCTGTCDGGRTGNCCRAARAAYCA
U076_BR2	CGTACTACCTCDGGRTGNCCRAARAAYCA
U077_BR2	CGTGACTAGTCDGGRTGNCCRAARAAYCA
U078_BR2	CTAAGTGGCTCDGGRTGNCCRAARAAYCA
U079_BR2	CTATCGAGGTCDGGRTGNCCRAARAAYCA
U080_BR2	CTCAGAACATCDGGRTGNCCRAARAAYCA
U081_BR2	CTGATGTGTTCDGGRTGNCCRAARAAYCA
U082_BR2	CTGGCTGTTTCDGGRTGNCCRAARAAYCA
U083_BR2	GAATCGGACTCDGGRTGNCCRAARAAYCA
U084_BR2	GACACATCCTCDGGRTGNCCRAARAAYCA
U085_BR2	GACTAGTTGTCDGGRTGNCCRAARAAYCA
U086_BR2	GAGAGTGCATCDGGRTGNCCRAARAAYCA
U087_BR2	GAGATCATCTCDGGRTGNCCRAARAAYCA
U088_BR2	ACCACCCTATCDGGRTGNCCRAARAAYCA
U089_BR2	GCCATTACGTCDGGRTGNCCRAARAAYCA
U090_BR2	GCTCACTGTTCDGGRTGNCCRAARAAYCA
U091_BR2	ACCGAGGATTCDGGRTGNCCRAARAAYCA
U092_BR2	GGCTATGAATCDGGRTGNCCRAARAAYCA
U093_BR2	GGTCTTCATTCDGGRTGNCCRAARAAYCA
U094_BR2	TAGACTCGGTCDGGRTGNCCRAARAAYCA
U095_BR2	AACGAGCTCTCDGGRTGNCCRAARAAYCA
U096_BR2	TCGCTTGGTTCDGGRTGNCCRAARAAYCA

### Sheet: Utags
U001	AACAGATGG
U002	ACCGATTCG
U003	ACGAAGTGA
U004	ACGTGTCAG
U005	ACTATGCCG
U006	ACTCATCGT
U007	ACTGCCATA
U008	AGGACTACA
U009	AGTACCTAG
U010	AGTGAAGCA
U011	ATATGCACG
U012	ATCGCACGA
U013	CAACAGTAG
U014	CACCGTCAT
U015	CACTGCTTA
U016	CAGAACCAA
U017	CAGACGATG
U018	CAGCTAGCA
U019	CCTAACACT
U020	CGCAAGGAT
U021	CGCTATCCA
U022	CGTGCACTT
U023	CTCCACTGT
U024	CTTCTGAGA
U025	GACTCGAGA
U026	GAGTTGCAT
U027	GATCACTCA
U028	GCAAGTAGT
U029	AACTCACGC
U030	GCTACGGTT
U031	GGAGCTTGA
U032	GGCTTCACT
U033	GTACGTCCA
U034	GTATAGGCT
U035	GTCGCTAAT
U036	GTTAGCGGA
U037	AAGCTTGGC
U038	AAGGACACG
U039	TACTCCGAG
U040	TAGCTCTGG
U041	TATGCTCCA
U042	AATGACCGC
U043	ACAACGACC
U044	ACAGCTCGG
U045	TGACGCAAT
U046	TGGAGGCTA
U047	TGTTGATCG
U048	TAACCTCGG
U049	TGCCTACCA
U050	TGGCCATAG
U051	TCTTAGGCC
U052	TGGTATTCC
U053	TGTAGACGC
U054	TGTTGCATG
U055	TTCAAGAGC
U056	AACAGACCC
U057	ACAGTAGCC
U058	TTACCGCTG
U059	AACCGCAGT
U060	AACGGTCTG
U061	ACATGACTC
U062	ACGTTCACA
U063	ACTACAGGG
U064	ACTAGCTCC
U065	AGAATCCCT
U066	AGCACTTGA
U067	AGCTGGAAC
U068	AGTCACCTA
U069	AGTTGAGCT
U070	ATCGCGTAG
U071	ATGCTGCAA
U072	CAGCATTGA
U073	CCAGTAGTG
U074	CGACTGATT
U075	CGATATCTG
U076	CGTACTACC
U077	CGTGACTAG
U078	CTAAGTGGC
U079	CTATCGAGG
U080	CTCAGAACA
U081	CTGATGTGT
U082	CTGGCTGTT
U083	GAATCGGAC
U084	GACACATCC
U085	GACTAGTTG
U086	GAGAGTGCA
U087	GAGATCATC
U088	ACCACCCTA
U089	GCCATTACG
U090	GCTCACTGT
U091	ACCGAGGAT
U092	GGCTATGAA
U093	GGTCTTCAT
U094	TAGACTCGG
U095	AACGAGCTC
U096	TCGCTTGGT
